# How did UGA codon translation as tryptophan evolve in certain ciliates? A critique of Kachale et al. 2023 *Nature*

**DOI:** 10.1101/2023.10.09.561518

**Authors:** Estienne Carl Swart, Christiane Emmerich, Kwee Boon Brandon Seah, Minakshi Singh, Yekaterina Shulgina, Aditi Singh

## Abstract

Ciliates are a widespread clade of microbial eukaryotes with the greatest diversity of nuclear genetic codes (at least eight) following a recent addition^1^. All non-standard ciliate genetic codes involve stop codon reassignments^1,2,3^. Two of these codes are ambiguous^1–3^, with “stop” codons either translated or terminating translation depending on their context^2,3^. Ambiguous genetic codes have arisen not only in ciliates, but also independently in trypanosomatids from the genus *Blastocrithidia*^4^ and an alveolate species from the genus *Amoebophrya*^5^. Two ambiguous genetic codes in ciliates share translation of UGA “stop” codons as tryptophan with *Blastocrithidia* and the *Amoebophrya* species. tRNA genes with complementary anticodons to reassigned UAA and UAG stop codons have invariably been found in ciliate species that translate these codons^1,2^. Furthermore, though a UGA-cognate tRNA^Cys^_UCA_ was reported in *Euplotes*^6^, a ciliate genus that translates UGA as cysteine, vexingly, no nuclear genome-encoded tRNA^Trp^_UCA_ has been found in ciliate species with UGA tryptophan codons. Recently, Kachale et al. provided evidence for UGA translation as tryptophan in *Blastocrithidia nonstop* and the ciliate *Condylostoma magnum* using 4 base pair anticodon stem (AS) near-cognate tryptophan tRNA^Trp^_CCA_’s, rather than the typical 5 base pair stem tRNAs^7^. New tRNA data we report from additional ciliates bolsters this hypothesis. Kachale et al. also hypothesised that a particular amino acid substitution in the key stop codon recognition protein, eRF1 (eukaryotic Release Factor 1), favours translation of UGA as tryptophan instead of termination^7^. Contrary to Kachale et al, we propose such substitutions favouring reduced eRF1 competition enhancing “stop” codon translation do not need to occur concomitantly with tRNA alterations or acquisitions to evolve new genetic codes via stop codon reassignment. We report multiple instances of the substitution investigated in Kachale et al. 2023 that have not led to UGA translation, and multiple ciliate species with UGA tryptophan translation but without the substitution, indicating it is not necessary. Consistent with the ambiguous intermediate hypothesis for genetic code evolution, experimental evidence and our observations suggest continued potential ciliate eRF1-tRNA competition.
