## Supplementary material for "How did UGA codon translation as tryptophan evolve in certain ciliates? A critique of Kachale et al. 2023 *Nature*": Source Data: Bsto_MAC.contigs.tRNAscan-SE.table.txt

Sequence		tRNA	Bounds	tRNA	Anti	Intron Bounds	Inf
Name	tRNA #	Begin	End	Type	Codon	Begin	End	Score	Note
--------	------	-----	------	----	-----	-----	----	------	------
Contig_1	1	493068	493141	Ile	TAT	0	0	83.5
Contig_1	2	375775	375695	Ser	AGA	0	0	85.2
Contig_2	1	99743	99822	Leu	CAG	0	0	68.9
Contig_2	2	606665	606593	Val	TAC	0	0	73.8
Contig_2	3	389651	389579	Asn	GTT	0	0	78.3
Contig_2	4	83495	83423	Ala	TGC	0	0	55.3
Contig_2	5	83173	83102	Val	GAC	0	0	59.4
Contig_2	6	82909	82837	Ala	TGC	0	0	55.1
Contig_3	1	524001	523929	Arg	CCT	0	0	61.3
Contig_3	2	184523	184452	iMet	CAT	0	0	63.5
Contig_3	3	184326	184255	iMet	CAT	0	0	64.6
Contig_4	1	314516	314443	Ile	TAT	0	0	83.5
Contig_5	1	558125	558197	Asn	GTT	0	0	74.4
Contig_5	2	547774	547701	Ile	AAT	0	0	85.4
Contig_6	1	763666	763738	Lys	TTT	0	0	86.6
Contig_6	2	879335	879407	Arg	TCT	0	0	76.6
Contig_6	3	953523	953605	Leu	CAA	0	0	63.6
Contig_6	4	923235	923165	Gln	TTG	0	0	75.6
Contig_6	5	893197	893116	Ser	GCT	0	0	81.9
Contig_6	6	875785	875712	Phe	GAA	0	0	75.2
Contig_6	7	91119	91047	Lys	TTT	0	0	86.6
Contig_7	1	113787	113859	Ala	AGC	0	0	56.4
Contig_7	2	128034	128104	His	GTG	0	0	55.1
Contig_7	3	543194	543276	Tyr	GTA	543231	543240	72.5
Contig_7	4	816016	816086	His	GTG	0	0	54.8
Contig_7	5	381182	381102	Ser	AGA	0	0	85.2
Contig_7	6	61942	61870	Met	CAT	0	0	22.0	pseudo
Contig_8	1	81194	81273	Leu	AAG	0	0	64.8
Contig_8	2	160798	160878	Ser	TGA	0	0	81.3
Contig_8	3	468513	468433	Ser	CGA	0	0	78.8
Contig_10	1	62765	62836	Cys	GCA	0	0	63.9
Contig_10	2	62958	63029	Cys	GCA	0	0	63.9
Contig_10	3	542296	542376	Ser	TGA	0	0	81.3
Contig_11	1	113481	113552	Ser	GCT	0	0	41.1
Contig_12	1	329629	329702	Ile	AAT	0	0	85.4
Contig_12	2	968671	968603	Lys	TTT	0	0	38.5
Contig_12	3	916648	916576	Trp	CCA	0	0	57.7
Contig_12	4	915464	915392	Trp	CCA	0	0	57.7
Contig_12	5	914670	914598	Trp	CCA	0	0	57.7
Contig_12	6	676189	676119	Gly	GCC	0	0	60.0
Contig_13	1	272498	272569	Pro	AGG	0	0	74.5
Contig_13	2	410746	410675	Pro	TGG	0	0	74.1
Contig_13	3	223459	223387	Asp	GTC	0	0	65.2
Contig_17	1	311575	311493	Tyr	GTA	311538	311529	72.5
Contig_18	1	276672	276744	Arg	TCT	0	0	54.8
Contig_18	2	348358	348430	Glu	TTC	0	0	64.6
Contig_19	1	557237	557309	Lys	TTT	0	0	86.6
Contig_19	2	557368	557440	Lys	CTT	0	0	86.9
Contig_19	3	854133	854203	Gly	GCC	0	0	60.0
Contig_19	4	962890	962819	Pro	AGG	0	0	74.5
Contig_20	1	489183	489255	Arg	TCT	0	0	76.6
Contig_20	2	787144	787064	Ser	CGA	0	0	78.8
Contig_20	3	585537	585466	iMet	CAT	0	0	65.5
Contig_21	1	161972	162044	Trp	CCA	0	0	57.7
Contig_21	2	767970	767898	Lys	TTT	0	0	86.6
Contig_21	3	767838	767766	Lys	CTT	0	0	86.9
Contig_21	4	427550	427480	Gly	GCC	0	0	60.0
Contig_22	1	432496	432425	Ala	TGC	0	0	70.4
Contig_22	2	410395	410325	Glu	TTC	0	0	58.9
Contig_22	3	410154	410082	Val	CAC	0	0	51.8
Contig_22	4	66128	66056	Val	AAC	0	0	79.0
Contig_23	1	89307	89379	Val	CAC	0	0	77.9
Contig_23	2	358442	358512	His	GTG	0	0	54.8
Contig_23	3	459490	459411	Leu	AAG	0	0	64.8
Contig_23	4	251940	251868	Glu	TTC	0	0	64.6
Contig_25	1	163607	163679	Arg	CCT	0	0	61.3
Contig_25	2	643453	643535	Leu	TAA	0	0	69.6
Contig_27	1	192352	192434	Leu	CAA	0	0	63.6
Contig_27	2	545213	545285	Arg	TCT	0	0	76.6
Contig_27	3	600341	600271	Gln	TTG	0	0	75.6
Contig_27	4	569919	569838	Ser	GCT	0	0	81.9
Contig_27	5	541902	541829	Phe	GAA	0	0	75.2
Contig_27	6	364521	364449	Lys	TTT	0	0	86.6
Contig_27	7	98084	98012	Thr	AGT	0	0	75.3
Contig_28	1	302446	302516	Arg	CCG	0	0	62.3
Contig_28	2	702747	702676	Arg	TCG	0	0	76.3
Contig_28	3	43539	43469	Gly	CCC	0	0	57.0
Contig_29	1	105832	105911	Leu	AAG	0	0	67.3
Contig_30	1	394910	394829	Ser	GCT	0	0	81.9
Contig_30	2	62528	62456	Thr	AGT	0	0	76.2
Contig_32	1	96910	96983	Ile	AAT	0	0	85.4
Contig_33	1	117502	117573	Cys	GCA	0	0	64.0
Contig_33	2	356505	356576	Arg	ACG	0	0	57.0
Contig_33	3	489493	489564	Gln	CTG	0	0	70.6
Contig_33	4	232111	232040	iMet	CAT	0	0	64.6
Contig_34	1	431854	431782	Asn	GTT	0	0	78.3
Contig_35	1	262242	262321	Leu	TAG	0	0	67.3
Contig_36	1	344074	344156	Leu	TAA	0	0	69.6
Contig_36	2	560098	560027	Arg	ACG	0	0	57.0
Contig_36	3	372717	372646	Gln	CTG	0	0	70.6
Contig_36	4	34529	34443	SeC	TCA	0	0	97.8
Contig_38	1	109612	109691	Leu	AAG	0	0	64.8
Contig_38	2	409519	409589	Gln	TTG	0	0	75.6
Contig_38	3	544856	544784	Thr	TGT	0	0	78.2
Contig_38	4	128041	127970	Gly	TCC	0	0	66.6
Contig_39	1	141256	141326	His	GTG	0	0	55.1
Contig_39	2	266900	266972	Glu	TTC	0	0	64.6
Contig_39	3	668565	668636	Ala	TGC	0	0	70.4
Contig_39	4	658807	658736	Pro	CGG	0	0	70.9
Contig_39	5	56630	56559	Phe	AAA	0	0	32.3
Contig_40	1	258714	258786	Val	AAC	0	0	78.9
Contig_40	2	705554	705481	Ile	AAT	0	0	85.4
Contig_41	1	219759	219831	Glu	TTC	0	0	64.6
Contig_41	2	902414	902342	Met	CAT	0	0	82.7
Contig_41	3	296919	296848	Pro	TGG	0	0	74.8
Contig_42	1	127654	127725	Undet	NNN	0	0	47.4
Contig_42	2	415421	415349	Ala	AGC	0	0	56.4
Contig_43	1	225011	225091	Ser	TGA	0	0	81.3
Contig_43	2	258955	259025	Gln	TTG	0	0	75.6
Contig_43	3	378546	378475	Gly	TCC	0	0	66.6
Contig_43	4	104538	104467	Arg	GCG	0	0	41.4
Contig_44	1	236168	236240	Ala	AGC	0	0	56.4
Contig_45	1	508482	508552	Gln	CTG	0	0	69.5
Contig_45	2	554741	554814	Ile	AAT	0	0	85.4
Contig_45	3	477758	477686	Met	CAT	0	0	82.7
Contig_45	4	33810	33731	Leu	TAG	0	0	62.7
Contig_46	1	10191	10273	Tyr	GTA	10228	10237	72.5
Contig_46	2	20978	20906	Arg	TCT	0	0	76.6
Contig_47	1	33548	33627	Leu	CAG	0	0	68.9
Contig_47	2	52403	52475	Ala	AGC	0	0	49.8
Contig_47	3	21795	21724	Undet	NNN	0	0	25.2	pseudo
Contig_47	4	21656	21582	Leu	CAG	0	0	56.9
Contig_48	1	356125	356206	Ser	GCT	0	0	81.9
Contig_48	2	575380	575308	Val	CAC	0	0	77.9
Contig_48	3	32164	32094	Gly	CCC	0	0	63.7
Contig_49	1	182864	182935	Gly	TCC	0	0	66.6
Contig_49	2	431348	431420	Thr	TGT	0	0	78.2
Contig_49	3	201116	201044	Trp	CCA	0	0	57.7
Contig_50	1	491545	491616	Gly	TCC	0	0	66.6
Contig_50	2	498390	498318	Trp	CCA	0	0	57.7
Contig_50	3	363472	363400	Asp	GTC	0	0	65.2
Contig_50	4	325951	325869	Leu	TAA	0	0	69.6
Contig_51	1	599337	599408	Ala	TGC	0	0	70.4
Contig_51	2	764334	764407	Ile	AAT	0	0	85.4
Contig_51	3	751392	751320	Asn	GTT	0	0	78.3
Contig_51	4	750194	750122	Asn	GTT	0	0	78.3
Contig_51	5	749993	749921	Asn	GTT	0	0	78.3
Contig_51	6	748917	748845	Asn	GTT	0	0	78.3
Contig_52	1	408544	408616	Lys	TTT	0	0	86.6
Contig_54	1	111916	111988	Glu	TTC	0	0	64.6
Contig_54	2	118240	118319	Leu	AAG	0	0	64.8
Contig_54	3	260892	260964	Lys	CTT	0	0	86.9
Contig_54	4	325425	325497	Thr	CGT	0	0	72.3
Contig_54	5	22080	22009	Pro	CGG	0	0	71.7
Contig_55	1	499095	499166	Pro	AGG	0	0	74.5
Contig_55	2	25107	25035	Ala	AGC	0	0	56.4
Contig_56	1	105857	105785	Val	AAC	0	0	76.1
Contig_56	2	74111	74039	Val	TAC	0	0	76.8
Contig_57	1	171831	171903	Lys	CTT	0	0	86.9
Contig_57	2	602544	602614	Gly	GCC	0	0	60.0
Contig_57	3	919705	919777	Asp	GTC	0	0	65.2
Contig_57	4	1022208	1022280	Asp	GTC	0	0	65.2
Contig_57	5	1255475	1255403	Thr	AGT	0	0	75.3
Contig_57	6	978166	978095	Pro	AGG	0	0	74.5
Contig_57	7	856777	856705	Thr	AGT	0	0	75.3
Contig_57	8	341075	341003	Asp	GTC	0	0	65.2
Contig_58	1	473916	473845	Ala	CGC	0	0	69.3
Contig_58	2	390162	390080	Tyr	GTA	390125	390116	72.5
Contig_59	1	61818	61891	Phe	GAA	0	0	75.2
Contig_59	2	61282	61210	Glu	CTC	0	0	72.7
Contig_60	1	368562	368634	Glu	TTC	0	0	64.6
Contig_60	2	632573	632646	Phe	GAA	0	0	75.2
Contig_60	3	629352	629280	Glu	CTC	0	0	72.7
Contig_60	4	469250	469179	Pro	TGG	0	0	74.8
Contig_60	5	185461	185389	Met	CAT	0	0	82.7
Contig_61	1	115940	116019	Leu	TAG	0	0	67.3
Contig_61	2	446998	447069	iMet	CAT	0	0	64.6
Contig_63	1	219750	219823	Ile	AAT	0	0	85.4
Contig_63	2	94582	94512	Gln	TTG	0	0	75.6
