## Supplementary material for "How did UGA codon translation as tryptophan evolve in certain ciliates? A critique of Kachale et al. 2023 *Nature*": Source Data: Pbiaurelia_V1-4_assembly_v1.tRNAscan-SE.table.txt

Status: Phase I: Searching for tRNAs with HMM-enabled Infernal
Status: Phase II: Infernal verification of candidate tRNAs detected with first-pass scan
Sequence		tRNA	Bounds	tRNA	Anti	Intron Bounds	Inf
Name	tRNA #	Begin	End	Type	Codon	Begin	End	Score	Note
--------	------	-----	------	----	-----	-----	----	------	------
scaffold_0001	1	365648	365720	Thr	AGT	0	0	69.4
scaffold_0001	2	403311	403381	Pro	TGG	0	0	37.7
scaffold_0001	3	677871	677942	Asp	GTC	0	0	68.4
scaffold_0001	4	683348	683419	Asp	GTC	0	0	68.4
scaffold_0001	5	458274	458203	Gly	CCC	0	0	34.9
scaffold_0002	1	5412	5482	Gly	GCC	0	0	58.6
scaffold_0002	2	81877	81948	Glu	TTC	0	0	71.0
scaffold_0002	3	82245	82316	Glu	TTC	0	0	71.0
scaffold_0002	4	442630	442559	Cys	GCA	0	0	54.8
scaffold_0003	1	54317	54246	iMet	CAT	0	0	54.5
scaffold_0004	1	233758	233830	Thr	AGT	0	0	69.4
scaffold_0004	2	265151	265221	Pro	TGG	0	0	37.7
scaffold_0004	3	466953	467024	Asp	GTC	0	0	68.4
scaffold_0004	4	472647	472719	Asp	GTC	0	0	40.1
scaffold_0004	5	479361	479432	Asp	GTC	0	0	68.4
scaffold_0005	1	368786	368859	Lys	CTT	0	0	74.6
scaffold_0005	2	425469	425396	Lys	CTT	0	0	74.6
scaffold_0007	1	327199	327278	Leu	AAG	0	0	72.2
scaffold_0007	2	467574	467501	Met	CAT	0	0	79.2
scaffold_0008	1	16717	16796	Leu	CAG	0	0	62.8
scaffold_0008	2	583915	583986	Glu	CTC	0	0	40.6
scaffold_0010	1	476261	476333	Val	AAC	0	0	67.1
scaffold_0010	2	118240	118168	Ala	AGC	0	0	48.1
scaffold_0012	1	325698	325770	Val	CAC	0	0	72.1
scaffold_0012	2	332228	332300	Ala	AGC	0	0	48.1
scaffold_0012	3	37646	37574	Val	AAC	0	0	67.1
scaffold_0014	1	116654	116729	Leu	AAG	0	0	34.0
scaffold_0014	2	60933	60862	Cys	GCA	0	0	54.8
scaffold_0015	1	266853	266932	Leu	AAG	0	0	72.2
scaffold_0015	2	18001	17929	Ala	TGC	0	0	41.7
scaffold_0017	1	24751	24836	Tyr	GTA	24788	24800	64.8
scaffold_0017	2	324129	324057	Arg	TCG	0	0	60.1
scaffold_0017	3	74898	74826	Asn	GTT	0	0	74.2
scaffold_0019	1	164383	164312	iMet	CAT	0	0	54.5
scaffold_0020	1	192370	192455	Tyr	GTA	192407	192419	64.8
scaffold_0020	2	26155	26070	Tyr	GTA	26118	26106	64.8
scaffold_0021	1	10032	9960	Thr	TGT	0	0	80.8
scaffold_0022	1	12136	12064	Thr	TGT	0	0	80.8
scaffold_0023	1	33523	33596	Met	CAT	0	0	79.2
scaffold_0023	2	97451	97522	His	GTG	0	0	56.1
scaffold_0023	3	121354	121425	Gln	CTG	0	0	63.8
scaffold_0023	4	352340	352411	Glu	TTC	0	0	45.8	pseudo
scaffold_0023	5	132282	132203	Leu	AAG	0	0	70.2
scaffold_0024	1	46624	46707	Leu	TAA	0	0	74.0
scaffold_0024	2	302040	301969	His	GTG	0	0	56.1
scaffold_0024	3	47003	46920	Leu	TAA	0	0	74.0
scaffold_0029	1	316302	316373	Trp	CCA	0	0	43.3
scaffold_0031	1	41385	41457	Arg	TCG	0	0	61.7
scaffold_0031	2	338535	338607	Asn	GTT	0	0	74.2
scaffold_0032	1	299221	299292	Gln	TTG	0	0	60.0
scaffold_0033	1	150521	150593	Arg	TCT	0	0	79.7
scaffold_0033	2	137039	136967	Thr	CGT	0	0	86.5
scaffold_0035	1	22663	22736	Met	CAT	0	0	79.2
scaffold_0035	2	95193	95264	His	GTG	0	0	56.1
scaffold_0035	3	110650	110721	Gln	CTG	0	0	63.8
scaffold_0035	4	314973	315044	Glu	TTC	0	0	71.0
scaffold_0035	5	123097	123018	Leu	AAG	0	0	70.2
scaffold_0037	1	343833	343912	Leu	CAG	0	0	64.4
scaffold_0038	1	151376	151448	Phe	GAA	0	0	75.8
scaffold_0038	2	310482	310553	Asp	GTC	0	0	68.4
scaffold_0039	1	310583	310666	Leu	TAA	0	0	74.0
scaffold_0041	1	207753	207823	Pro	AGG	0	0	46.3
scaffold_0042	1	199021	199094	Ile	TAT	0	0	77.9
scaffold_0044	1	205466	205537	Glu	TTC	0	0	71.0
scaffold_0045	1	112592	112520	Ile	TAT	0	0	63.9
scaffold_0050	1	142526	142456	Pro	CGG	0	0	45.3
scaffold_0054	1	49029	48947	Leu	CAA	0	0	68.7
scaffold_0057	1	81699	81628	Glu	CTC	0	0	71.0
scaffold_0059	1	141156	141226	Pro	CGG	0	0	36.7
scaffold_0061	1	128115	128042	Ile	TAT	0	0	77.9
scaffold_0062	1	112592	112664	Ala	TGC	0	0	41.7
scaffold_0062	2	214092	214164	Arg	ACG	0	0	65.7
scaffold_0066	1	78659	78586	Val	TAC	0	0	60.0
scaffold_0069	1	209068	208995	Lys	TTT	0	0	83.3
scaffold_0073	1	29811	29882	Trp	CCA	0	0	44.5
scaffold_0073	2	182518	182590	Arg	TCT	0	0	79.7
scaffold_0075	1	72900	72971	Tyr	GTA	0	0	36.4
scaffold_0079	1	52550	52477	Ile	AAT	0	0	84.7
scaffold_0083	1	88974	89045	Gly	TCC	0	0	49.9
scaffold_0083	2	196429	196501	Thr	AGT	0	0	69.4
scaffold_0083	3	151575	151505	Pro	TGG	0	0	44.3
scaffold_0084	1	115687	115758	Gly	TCC	0	0	49.9
scaffold_0084	2	115967	115896	Gly	TCC	0	0	45.5
scaffold_0084	3	115397	115326	Gly	TCC	0	0	49.9
scaffold_0085	1	182314	182385	Gln	TTG	0	0	73.5
scaffold_0087	1	182388	182316	Phe	GAA	0	0	75.8
scaffold_0087	2	18689	18618	Asp	GTC	0	0	68.4
scaffold_0091	1	114449	114520	Sup	TTA	0	0	60.5
scaffold_0099	1	109099	109171	Phe	GAA	0	0	75.8
scaffold_0100	1	65193	65265	Val	AAC	0	0	67.1
scaffold_0101	1	93828	93901	Lys	TTT	0	0	83.3
scaffold_0104	1	167912	167984	Val	AAC	0	0	67.1
scaffold_0105	1	159017	159088	Gln	TTG	0	0	73.5
scaffold_0107	1	117268	117339	Arg	CCT	0	0	70.7
scaffold_0108	1	113998	113927	Ile	AAT	0	0	31.5
scaffold_0108	2	109408	109336	Arg	TCT	0	0	79.7
scaffold_0113	1	104186	104259	Val	TAC	0	0	60.0
scaffold_0119	1	125429	125358	Glu	TTC	0	0	54.4
scaffold_0121	1	49004	48933	Sup	TTA	0	0	60.5
scaffold_0122	1	28755	28827	Ala	AGC	0	0	48.1
scaffold_0124	1	156166	156094	Ala	TGC	0	0	41.7
scaffold_0124	2	155198	155126	Ala	TGC	0	0	41.7
scaffold_0124	3	51352	51280	Arg	ACG	0	0	65.7
scaffold_0125	1	51574	51503	Gly	TCC	0	0	49.9
scaffold_0126	1	70668	70597	Glu	CTC	0	0	71.0
scaffold_0126	2	70121	70050	Glu	CTC	0	0	71.0
scaffold_0134	1	56535	56464	Sup	CTA	0	0	58.0
scaffold_0135	1	44230	44303	Lys	TTT	0	0	83.3
scaffold_0136	1	99976	99906	Gly	GCC	0	0	58.6
scaffold_0136	2	5440	5369	Glu	TTC	0	0	71.0
scaffold_0138	1	50761	50833	Arg	TCT	0	0	79.7
scaffold_0138	2	41136	41064	Thr	CGT	0	0	83.0
scaffold_0141	1	100202	100282	Ser	CGA	0	0	71.1
scaffold_0143	1	111864	111791	Lys	TTT	0	0	83.3
scaffold_0144	1	96256	96328	Asn	GTT	0	0	71.3
scaffold_0150	1	105760	105833	Lys	CTT	0	0	74.6
scaffold_0151	1	98969	99039	Pro	AGG	0	0	46.3
scaffold_0152	1	32601	32674	Lys	CTT	0	0	56.7
scaffold_0152	2	46351	46423	Thr	CGT	0	0	73.1
scaffold_0152	3	51677	51749	Arg	TCT	0	0	79.7
scaffold_0152	4	37745	37672	Lys	CTT	0	0	74.6
scaffold_0158	1	74696	74767	Sup	CTA	0	0	58.0
scaffold_0170	1	87667	87596	Trp	CCA	0	0	59.3
scaffold_0171	1	9244	9172	Thr	TGT	0	0	80.8
scaffold_0172	1	64919	64990	Sup	TTA	0	0	40.2
scaffold_0172	2	68950	68879	Sup	TTA	0	0	60.5
scaffold_0172	3	68733	68662	Sup	TTA	0	0	55.2
scaffold_0174	1	80960	80890	Arg	CCG	0	0	50.9
scaffold_0177	1	71735	71815	Ser	TGA	0	0	83.0
scaffold_0177	2	100706	100778	Val	CAC	0	0	72.1
scaffold_0177	3	108818	108890	Ala	AGC	0	0	48.1
scaffold_0178	1	81322	81252	Arg	CCG	0	0	51.3
scaffold_0180	1	29913	29842	Arg	CCT	0	0	71.7
scaffold_0182	1	15053	15125	Val	AAC	0	0	67.1
scaffold_0185	1	80060	79988	Asn	GTT	0	0	74.9
scaffold_0186	1	9970	10050	Leu	TAA	0	0	66.2
scaffold_0186	2	40313	40383	Gly	GCC	0	0	52.8
scaffold_0186	3	84188	84115	Ile	AAT	0	0	83.6
scaffold_0186	4	77314	77231	Leu	TAA	0	0	74.0
scaffold_0192	1	51535	51608	Lys	TTT	0	0	83.3
scaffold_0196	1	102175	102095	Ser	AGA	0	0	70.0
scaffold_0196	2	83634	83562	Val	CAC	0	0	72.1
scaffold_0196	3	75566	75494	Ala	AGC	0	0	48.1
scaffold_0201	1	9917	9847	Arg	CCG	0	0	46.1
scaffold_0205	1	66959	67030	Glu	CTC	0	0	71.0
scaffold_0208	1	15832	15912	Leu	TAG	0	0	68.6
scaffold_0208	2	99063	99136	Ile	AAT	0	0	84.7
scaffold_0216	1	20852	20781	Gln	TTG	0	0	73.5
scaffold_0222	1	33156	33227	Trp	CCA	0	0	59.3
scaffold_0225	1	43821	43892	Trp	CCA	0	0	66.7
scaffold_0227	1	25404	25488	Tyr	GTA	25441	25452	64.8
scaffold_0228	1	89107	89179	Thr	AGT	0	0	69.4
scaffold_0228	2	38597	38527	Pro	TGG	0	0	44.3
scaffold_0229	1	49213	49284	Glu	TTC	0	0	71.0
scaffold_0234	1	45952	46032	Ser	GCT	0	0	78.1
scaffold_0234	2	26930	26850	Ser	GCT	0	0	78.1
scaffold_0239	1	42673	42601	Arg	TCT	0	0	79.7
scaffold_0243	1	84430	84501	Cys	GCA	0	0	54.8
scaffold_0250	1	18291	18363	Val	AAC	0	0	67.1
scaffold_0261	1	53005	53078	Lys	TTT	0	0	83.3
scaffold_0270	1	5668	5755	SeC	TCA	0	0	88.2
scaffold_0271	1	32273	32344	Met	CAT	0	0	48.8
scaffold_0277	1	44916	44988	Asn	GTT	0	0	74.2
scaffold_0278	1	67285	67201	Tyr	GTA	67248	67237	64.8
scaffold_0282	1	1797	1870	Ile	AAT	0	0	84.7
scaffold_0285	1	69830	69758	Asn	GTT	0	0	74.2
scaffold_0296	1	64405	64332	Val	TAC	0	0	60.0
scaffold_0299	1	16681	16752	Sup	TTA	0	0	60.5
scaffold_0301	1	68677	68605	Asn	GTT	0	0	74.2
scaffold_0304	1	50383	50303	Ser	GCT	0	0	78.1
scaffold_0311	1	41081	41152	Gly	TCC	0	0	49.9
scaffold_0316	1	410	339	Cys	GCA	0	0	54.8
scaffold_0319	1	41994	42076	Leu	CAA	0	0	69.2
scaffold_0320	1	65750	65823	Met	CAT	0	0	79.2
scaffold_0321	1	11410	11337	Met	CAT	0	0	79.2
scaffold_0322	1	14215	14296	Leu	TAG	0	0	60.3
scaffold_0322	2	14311	14383	Gly	GCC	0	0	72.6
scaffold_0322	3	14393	14476	Leu	TAA	0	0	66.0
scaffold_0329	1	10066	10138	Val	AAC	0	0	67.1
scaffold_0332	1	18995	18923	Thr	TGT	0	0	80.8
scaffold_0339	1	6656	6729	Ile	AAT	0	0	83.6
scaffold_0339	2	9605	9688	Leu	TAA	0	0	74.0
scaffold_0339	3	59246	59176	Gly	GCC	0	0	46.5
scaffold_0348	1	62006	62086	Ser	TGA	0	0	83.0
scaffold_0348	2	41221	41141	Ser	TGA	0	0	83.0
scaffold_0360	1	20922	20850	Ala	CGC	0	0	52.5
scaffold_0364	1	7341	7421	Ser	TGA	0	0	83.0
scaffold_0377	1	34300	34385	Tyr	GTA	34337	34349	64.8
scaffold_0380	1	29101	29019	Leu	CAA	0	0	68.7
scaffold_0381	1	33685	33601	Tyr	GTA	33649	33637	36.2
scaffold_0386	1	13580	13652	Met	CAT	0	0	37.4	pseudo
scaffold_0406	1	29568	29485	Leu	CAA	0	0	60.5
scaffold_0407	1	39893	39821	Phe	GAA	0	0	75.8
scaffold_0412	1	7524	7451	Asn	GTT	0	0	86.6
scaffold_0418	1	46395	46315	Ser	TGA	0	0	83.0
scaffold_0423	1	48024	48095	Sup	TTA	0	0	60.5
scaffold_0426	1	47467	47540	Lys	CTT	0	0	74.6
scaffold_0428	1	47411	47340	Sup	TTA	0	0	60.5
scaffold_0429	1	15035	14964	iMet	CAT	0	0	54.5
scaffold_0439	1	33571	33498	Lys	TTT	0	0	83.3
scaffold_0451	1	36173	36102	Sup	TTA	0	0	60.5
scaffold_0452	1	32510	32430	Leu	TAG	0	0	68.6
scaffold_0473	1	38100	38173	Trp	CCA	0	0	28.4	pseudo
scaffold_0479	1	12102	12031	Sup	CTA	0	0	59.8
scaffold_0479	2	2761	2681	Ser	AGA	0	0	76.6
scaffold_0480	1	36477	36407	Pro	AGG	0	0	46.3
scaffold_0481	1	35509	35580	Glu	TTC	0	0	71.0
scaffold_0496	1	11793	11863	Cys	GCA	0	0	49.8
scaffold_0502	1	153	225	Met	CAT	0	0	67.0
scaffold_0506	1	22725	22654	Ser	AGA	0	0	34.1
scaffold_0510	1	23007	22935	Arg	CCT	0	0	73.1
scaffold_0537	1	25122	25193	Glu	TTC	0	0	71.0
scaffold_0542	1	31765	31692	Lys	CTT	0	0	74.6
scaffold_0559	1	30426	30355	Glu	TTC	0	0	71.0
scaffold_0563	1	1059	1130	Gln	TTG	0	0	73.5
scaffold_0572	1	108	37	Glu	TTC	0	0	71.0
scaffold_0577	1	26373	26302	Lys	TTT	0	0	49.3
scaffold_0588	1	2760	2680	Ser	AGA	0	0	81.1
scaffold_0598	1	20091	20020	Glu	TTC	0	0	58.6
scaffold_0598	2	19672	19601	Glu	TTC	0	0	44.1
scaffold_0633	1	6041	5967	Val	TAC	0	0	73.6
scaffold_0636	1	13796	13875	Leu	AAG	0	0	73.8
scaffold_0647	1	22594	22514	Ser	GCT	0	0	78.1
scaffold_0657	1	21670	21742	Trp	CCA	0	0	61.9
scaffold_0682	1	15442	15361	Leu	CAA	0	0	64.8
scaffold_0695	1	17464	17391	Thr	TGT	0	0	73.1
scaffold_0695	2	17369	17287	Tyr	GTA	0	0	45.1
scaffold_0695	3	17201	17129	Gly	TCC	0	0	80.6
scaffold_0695	4	17080	17009	Thr	GGT	0	0	72.7
scaffold_0695	5	15554	15484	Trp	CCA	0	0	46.5
scaffold_0702	1	8721	8635	Ser	GGA	0	0	54.6
scaffold_0719	1	1730	1658	Phe	GAA	0	0	76.2
scaffold_0719	2	1582	1510	Phe	GAA	0	0	76.2
scaffold_0746	1	9605	9678	Ala	GGC	0	0	58.2
scaffold_0749	1	5478	5406	Phe	GAA	0	0	75.8
scaffold_0757	1	10340	10424	Ser	GCT	0	0	60.1
scaffold_0757	2	10438	10512	Pro	TGG	0	0	75.6
scaffold_0757	3	10619	10692	Arg	TCT	0	0	72.6
scaffold_0789	1	11256	11329	Met	CAT	0	0	70.7
scaffold_0794	1	9881	9965	Ser	TGA	0	0	55.0
scaffold_0800	1	8352	8423	Arg	CCT	0	0	62.5
scaffold_0808	1	6873	6946	His	GTG	0	0	70.0
scaffold_0813	1	6085	6015	Gln	TTG	0	0	50.1
scaffold_0822	1	9415	9495	Tyr	GTA	0	0	79.8
scaffold_0849	1	5058	5129	Arg	TCG	0	0	54.2
scaffold_0874	1	6570	6498	Phe	GAA	0	0	81.0
scaffold_0883	1	764	835	Gly	GCC	0	0	70.6
scaffold_0883	2	877	948	Gly	GCC	0	0	70.6
scaffold_0883	3	987	1058	Gly	GCC	0	0	70.6
scaffold_0896	1	1251	1324	Met	CAT	0	0	75.1
scaffold_0911	1	5574	5655	Leu	TAA	0	0	64.0
scaffold_0952	1	4852	4776	Gln	TTG	0	0	56.4
scaffold_0973	1	1759	1831	Lys	TTT	0	0	84.2
scaffold_0973	2	1868	1950	Leu	GAG	0	0	43.9
scaffold_0973	3	1996	2068	Lys	TTT	0	0	84.2
scaffold_1005	1	1803	1730	Asp	GTC	0	0	78.8
scaffold_1005	2	1697	1624	Asp	GTC	0	0	78.8
scaffold_1015	1	3155	3082	Arg	ACG	0	0	61.1
scaffold_1022	1	1761	1832	Arg	TCT	0	0	33.4
scaffold_1090	1	1969	1897	Val	TAC	0	0	71.1
scaffold_1094	1	2162	2076	Ser	TGA	0	0	62.8
scaffold_1114	1	820	740	Leu	CAA	0	0	59.0
scaffold_1125	1	2561	2489	Leu	CAG	0	0	42.4
scaffold_1215	1	1294	1221	Pro	GGG	0	0	56.5
scaffold_1222	1	544	617	Pro	CGG	0	0	63.3
scaffold_1241	1	1917	1845	Lys	CTT	0	0	82.7
scaffold_1241	2	1814	1742	Lys	CTT	0	0	82.7
scaffold_1241	3	1711	1639	Lys	CTT	0	0	82.7
scaffold_1287	1	942	869	Asp	GTC	0	0	81.3
scaffold_1287	2	831	758	Asp	GTC	0	0	81.3
scaffold_1377	1	1081	1010	Phe	GAA	0	0	86.8
scaffold_1385	1	900	973	Ile	GAT	0	0	70.1
scaffold_1385	2	1068	1141	Ala	TGC	0	0	68.8
scaffold_1405	1	2054	1982	Ala	TGC	0	0	70.5
scaffold_1507	1	432	520	Ser	GCT	0	0	55.2
scaffold_1546	1	1201	1118	Leu	CAG	0	0	61.7
scaffold_1564	1	1187	1104	Leu	GAG	0	0	53.5
scaffold_1577	1	598	525	His	GTG	0	0	74.0
scaffold_1821	1	127	56	Gln	TTG	0	0	48.8
scaffold_2057	1	1116	1044	Ala	TGC	0	0	67.1
scaffold_2250	1	858	787	Glu	CTC	0	0	44.8
scaffold_2304	1	244	316	Ala	AGC	0	0	48.1
